# Population genomics and pathotypic evaluation of the bacterial leaf blight pathogen of rice reveals rapid evolutionary dynamics of a plant pathogen

**DOI:** 10.1101/704221

**Authors:** Jinshui Zheng, Zhiwei Song, Dehong Zheng, Huifeng Hu, Hongxia Liu, Yancun Zhao, Ming Sun, Lifang Ruan, Fengquan Liu

## Abstract

*Xanthomonas oryzae* pv. *oryzae* (*Xoo*) causes bacterial blight disease, which reduces crop yield by up to 50% in rice production. Despite its substantial threat on food production worldwide, knowledge about its population structure, virulence diversity and the relationship between them is limited. We used whole-genome sequencing to explore the diversity and evolution of *Xoo* during the past 30 years in the main rice-planting areas of China. Six separate lineages were revealed by phylogenomic analysis, with CX-5 and CX-6 predominating in the population for decades. The recent sporadic outbreaks were respectively caused by *Xoo* derived from these lineages especially the two major ones. The lineage and sub-lineage distribution of isolates strongly correlated to their geographical origin, which was found to be mainly determined by the planting of the two major rice subspecies, *indica* and *japonica*. Large-scale virulence testing was conducted to evaluate the diversity of pathogenicity for *Xoo.* We found rapid virulence dynamics against rice, and its determinant factors including genetic background of *Xoo*, rice resistance genes and the planting environment of rice. Genetic background was investigated deeply by comparative genomics, which indicates that transposition events contributing the most to evolution of the *Xoo* genome and the rapid diversification of virulence. This study provided a good model to understand the evolution and dynamics of plant pathogens in the context of interaction with their hosts which are influenced by both geographical conditions and farming practices.
