## Supplementary material for "Population genomics and pathotypic evaluation of the bacterial leaf blight pathogen of rice reveals rapid evolutionary dynamics of a plant pathogen": Table S3

### Sheet: Sheet1
Table S3 Transposase content of Xoo with complete genomes.
Strain	IS5	IS3	IS1595	IS701	IS30	IS630	ISL3	IS4	IS1182	IS256	IS481	IS110	IS66	IS200	Unknown		Total
JL28	322	108	86	85	63	55	25	20	18	12	3	1	1	1	49		849
PXO282	317	116	83	86	60	50	27	21	20	12	3	1	1	1	56		854
PXO524	313	116	83	86	60	51	25	24	16	12	2	1	1	1	54		845
YC11	318	109	86	83	61	52	25	20	15	11	3	1	1	1	42		828
PXO99A	341	127	90	116	69	53	23	20	16	15	2	1	1	1	58		933
JL33	317	108	85	86	63	52	25	20	13	12	3	1	1	1	35		822
PXO79	331	122	85	104	66	52	21	19	13	14	2	1	1	1	56		888
PXO71	314	117	82	92	60	50	27	20	15	12	3	1	1	1	43		838
KACC10331	327	108	95	89	63	59	27	26	8	13	4	1	1	1	50		872
PXO563	334	115	86	95	62	52	29	21	12	12	3	1	1	1	41		865
YN10	368	108	80	106	70	48	15	22	17	30	2	0	1	1	40		908
PXO86	339	114	85	94	90	42	28	20	12	15	3	1	1	1	51		896
JP01	328	109	88	84	64	52	26	20	12	11	3	1	1	1	50		850
PXO145	345	115	86	96	94	44	27	21	12	20	3	1	1	1	49		915
SCYCb	318	108	86	83	62	53	26	21	12	11	3	1	1	1	36		822
JL25	317	109	85	86	63	52	25	20	14	12	3	1	1	1	39		828
HuN37	316	114	80	89	60	51	28	21	15	13	3	1	1	1	42		835
PXO236	331	109	85	98	83	47	24	16	13	15	3	1	1	1	42		869
PXO602	326	113	83	91	61	49	25	23	19	12	3	1	1	1	42		850
PXO83	344	116	83	97	91	42	27	20	12	14	3	1	1	1	48		900
PXO211	348	111	87	99	92	42	27	20	12	17	5	1	1	1	45		908
MAFF311018	319	109	87	81	64	53	29	21	10	11	3	1	1	1	53		843
OS198	328	110	86	86	63	52	29	21	18	11	3	1	1	1	43		853
