## Supplementary material for "Population genomics and pathotypic evaluation of the bacterial leaf blight pathogen of rice reveals rapid evolutionary dynamics of a plant pathogen": Table S4

### Sheet: TALE_all_f_matrix
Table S4 Distribution of TAL among different Xoo with complete genomes
-	TalAA	TalAB	TalAC	TalAD	TalAE	TalAF	TalAG	TalAH	TalAI	TalAL	TalAM	TalAN	TalAO	TalAP	TalAQ	TalAR	TalAS	TalAW	TalBA	TalBH	TalBJ	TalBK	TalBM	TalBT	TalBX	TalBZ	TalCA	TalCC	TalCR	TalCY	TalDQ	TalDR	TalDS	TalDT	TalDU	TalDV	TalEA	TalEB	TalEC	TalED	TalEE	TalEF	Total
CX-3
KACC10331	1	1	1	1	1	0	1	1	0	1	0	0	0	0	0	1	1	0	0	0	0	P	0	1	0	0	0	0	0	0	0	0	0	0	0	0	0	0	0	0	0	0	11
PX-C
PXO99A	1	2	0	1	1	1	1	1	P	0	0	1	1	1	1	1	0	P	1	0	0	1	1	0	1	0	0	0	0	0	0	0	0	0	0	0	0	0	0	0	0	0	17
PXO79	1	1	0	0	0	1	1	1	P	0	0	1	1	1	0	1	0	P	1	0	0	0	1	0	1	0	0	P	0	0	0	0	0	0	0	0	0	0	0	0	0	0	12
PX-B
PXO236	1	1	1	1	0	1	1	0	P	1	1	1	1	1	1	1	0	0	1	0	1	0	0	0	0	0	0	0	0	0	0	0	0	0	0	0	0	0	0	0	0	0	15
PXO83	1	1	1	1	1	1	1	0	P	0	0	1	1	1	1	1	1	0	1	0	1	0	0	0	0	0	1	0	0	0	0	0	0	0	0	0	0	0	0	0	0	0	16
PXO211	P	1	0	1	1	1	1	0	P	1	0	1	1	1	1	0	1	0	1	0	0	0	0	0	0	0	1	0	0	0	0	0	1	1	0	0	0	0	0	0	0	0	15
PXO145	1	1	1	1	1	1	1	0	P	0	0	1	1	1	1	1	1	0	1	0	P	0	0	0	0	0	1	0	0	0	0	0	0	0	0	0	0	0	0	0	0	0	15
PXO86	1	1	1	1	1	1	1	0	P	0	0	1	1	1	1	1	1	0	1	0	1	0	0	0	0	0	1	0	0	0	0	0	0	0	0	0	0	0	0	0	0	0	16
YN10	1	2	0	1	1	0	1	1	P	2	1	1	1	1	1	1	0	0	1	0	1	1	0	0	0	0	0	0	1	0	0	0	0	0	0	0	0	0	0	0	1	1	21
CX-5/PA-X
PXO563	1	1	0	1	1	1	1	1	P	1	1	1	1	1	1	1	1	0	0	0	0	0	0	0	0	0	0	0	0	0	0	P	0	0	0	1	0	0	0	0	0	0	16
HuN37	1	P	0	1	1	1	1	1+P	P	0	1	1	0	1	1	0	1	0	0	0	0	0	0	0	0	0	0	P	0	0	0	P	0	1	0	0	0	0	0	0	0	0	11
PXO71	1	1	0	1	1	1	P	1	0	1	1	1	1	1	1	1	1+P	0	0	0	0	0	0	0	1	0	0	P	0	0	P	P	0	0	0	0	0	0	0	0	0	0	14
PXO602	1	1	0	1	1	0	1	2	P	1	1	1	1+P	1	1+P	1	1	0	1	0	0	0	0	0	0	0	0	0	0	0	0	0	0	0	0	1	0	0	0	0	0	0	15
PXO524	0	1	1	1	1	1	1	1	P	1	1	1	1	1	1	1	1	0	0	0	0	0	0	0	0	0	0	0	0	0	1	0	0	0	0	0	0	0	0	0	0	0	16
PXO282	1	1	0	1	1	1	1	1	1	1	1	P	1	1	0	1	0	0	0	0	0	0	0	0	0	0	0	0	0	0	0	0	0	0	1	0	0	0	0	0	0	0	14
CX-6
OS198	P	0	0	1	1	1	1	1	P	1	1	1	1	1	1	1	1	0	0	0	0	0	0	0	0	0	0	0	0	0	0	P	0	0	0	0	0	0	0	0	0	0	13
JL25	1	0	0	1	1	1	1	1	0	0	1	1	P	1	1	1	P	0	0	1	0	0	0	0	0	0	0	0	0	0	0	P	0	0	0	0	1	P	0	0	0	0	13
JL33	1	1	0	0	1	1	1	1	0	1	1	1	1	1	0	1	1	0	0	1	0	0	0	0	0	0	0	0	0	0	0	P	0	0	0	0	0	0	0	0	0	0	14
JP01	1	1	1	1	1	1	1	1	P	1	1	1	1	1	0	1	1	0	0	0	0	0	0	0	0	0	0	0	0	0	0	0	0	0	P	0	0	0	0	0	0	0	15
MAFF311018	1	1	1	1	1	1	1	1	P	1	1	1	1	1	1	0	1	0	0	0	0	0	0	0	0	1	0	0	0	0	0	0	0	0	0	0	0	0	0	0	0	0	16
ScYc-b	1	1	0	1	1	1	P	1	P	1	1	1	0	1	1	1	0	0	0	1	0	0	0	0	0	0	0	0	0	0	0	0	0	0	0	0	0	0	1	P	0	0	14
YC11	0	1	0	1	1	1	1	1	P	1	1	1	0	1	0	1	1	0	0	1+P	0	0	0	0	0	0	0	P	0	P	0	0	0	0	0	0	0	0	0	0	0	0	12
Total	18	21	8	20	20	19	20	17	1	16	15	20	16	21	15	19	14	0	9	3	4	2	2	1	3	1	4	0	1	0	1	0	1	2	1	2	1	0	1	0	1	1	321
